# HyperChIP for identifying hypervariable signals across ChIP/ATAC-seq samples

**DOI:** 10.1101/2021.07.27.453915

**Authors:** Haojie Chen, Shiqi Tu, Chongze Yuan, Feng Tian, Yijing Zhang, Yihua Sun, Zhen Shao

## Abstract

With the reduction in sequencing costs, studies become prevalent that profile the chromatin landscape for tens or even hundreds of human individuals by using ChIP/ATAC-seq techniques. Identifying genomic regions with hypervariable ChIP/ATAC-seq signals across given samples is essential for such studies. In particular, the hypervariable regions (HVRs) across tumors from different patients indicate their heterogeneity and can contribute to revealing potential cancer subtypes and the associated epigenetic markers. We present HyperChIP as the first complete statistical tool for the task. HyperChIP uses scaled variances that account for the mean-variance dependence to rank genomic regions, and it increases the statistical power by diminishing the influence of true HVRs on model fitting. Applying it to a large pan-cancer ATAC-seq data set, we found that the identified HVRs not only provided a solid basis to uncover the underlying similarity structure among the involved tumor samples, but also led to the identification of transcription factors pertaining to the similarity structure when coupled with a motif-scanning analysis.
