## Supplementary Table 4 for "HyperChIP for identifying hypervariable signals across ChIP/ATAC-seq samples"

### Sheet: Supplementary Table 4
Supplementary Table 4. Class-specific regulators identified from the TCGA pan-cancer ATAC-seq data set.
Shown here are the top 15 TF-binding motifs associated with each class of cancer types.
Squamous cell carcinoma				Brain cancer				Digestive adenocarcinoma				Kidney carcinoma
TF_motif	t-value	p-value		TF_motif	t-value	p-value		TF_motif	t-value	p-value		TF_motif	t-value	p-value
TP63.1	27.0776	3.67297e-93		RFX4	13.068	7.61714e-33		GATA5	23.8277	2.89653e-79		PAX9	16.3121	2.05844e-46
TP73	23.4722	1.01119e-77		ATF7	12.9334	2.64471e-32		TCF7L1	23.2665	7.92642e-77		HNF1B.1	15.5774	2.88416e-43
TP53.2	21.2214	6.9643e-68		RFX3	12.9189	3.02337e-32		GATA3.2	22.4774	2.18784e-73		HNF1A.1	15.2144	1.00341e-41
TP63	19.5344	1.80966e-60		RFX2.1	12.8324	6.7087e-32		GATA6	22.4517	2.83241e-73		HNF1A	14.8701	2.84734e-40
TP53.1	19.399	7.11936e-60		E2F2	11.647	2.91019e-27		GATA2.2	22.4006	4.7394e-73		PAX5	13.6416	3.5833e-35
TP53	11.6383	3.13959e-27		RFX5.1	11.4403	1.78154e-26		TBX20	21.7308	4.0555e-70		TEAD1	12.7384	1.58961e-31
RELA	9.74181	2.66646e-20		E2F3.1	11.2714	7.73422e-26		GATA2.1	21.1416	1.55992e-67		HNF1B	12.0021	1.24726e-28
EGR2.1	9.48493	2.03957e-19		RFX2	11.2218	1.18761e-25		CDX2	20.7934	5.28419e-66		HAT1	11.9956	1.32211e-28
INSM1	9.35121	5.80404e-19		BATF3	10.7515	6.61219e-24		LEF1	20.7716	6.58838e-66		PAX1	11.5562	6.46058e-27
KLF9	8.65258	1.17311e-16		ZBTB7B	10.3526	1.85808e-22		TCF7L2	20.3575	4.35412e-64		GSC2	10.3195	2.44235e-22
SP3	8.46026	4.82287e-16		NFYA	10.2924	3.05475e-22		ELF5	20.1287	4.41335e-63		TEAD2	10.2166	5.70103e-22
TCP1	8.36349	9.74287e-16		NFYA.1	10.2525	4.24161e-22		HNF4A	19.62	7.60592e-61		MAFG	10.106	1.40939e-21
JUNB	8.34037	1.15166e-15		NFYA.2	10.1893	7.12867e-22		GATA3.1	19.4126	6.20466e-60		GLIS1	9.87441	9.20923e-21
FOSL2	8.25221	2.17231e-15		EN2	10.0744	1.82323e-21		HNF4G	19.1084	1.34646e-58		PRDM1	9.85472	1.07897e-20
ZBTB18	8.2374	2.41555e-15		RFX1	9.86852	9.6567e-21		HNF4A.1	18.7321	6.03516e-57		DUXA	9.84166	1.19841e-20
